# The chromatin accessibility dynamics during cell fate specifications in zebrafish early embryogenesis

**DOI:** 10.1101/2023.10.13.562312

**Authors:** Qiushi Xu, Yunlong Zhang, Wei Xu, Dong Liu, Wenfei Jin, Xi Chen, Ni Hong

**Affiliations:** Harbin Institute of Technology, Harbin, China; Shenzhen Key Laboratory of Gene Regulation and Systems Biology, Department of Systems Biology, School of Life Sciences, Southern University of Science and Technology, Shenzhen 518055, Guangdong, China; GMU-GIBH Joint School of Life Sciences, The Guangdong-Hong Kong-Macau Joint Laboratory for Cell Fate Regulation and Diseases, Guangzhou Medical University, Guangdong, China

## Abstract

Chromatin accessibility plays a critical role in the regulation of cell fate decisions. Although gene expression changes have been extensively profiled at the single-cell level during early embryogenesis, the dynamics of chromatin accessibility at *cis*-regulatory elements remain poorly studied. Here, we used a plate-based single-cell ATAC-seq method to profile the chromatin accessibility dynamics of over 10, 000 nuclei from zebrafish embryos. We investigated several important time points immediately after zygotic genome activation (ZGA), covering key developmental stages up to dome. The results revealed key chromatin signatures in the first cell fate specifications when cells start to differentiate into enveloping layer (EVL) and yolk syncytial layer (YSL) cells. Finally, we uncovered many potential cell-type specific enhancers and transcription factor motifs that are important for the cell fate specifications.
