## Supplementary Table 4 for "The chromatin accessibility dynamics during cell fate specifications in zebrafish early embryogenesis"

TF_name	DEL1	DEL2	EVL	YSL
phox2ba	1.06240359289478	0.280180329991918	-1.33894898173632	-0.003634941150386
pknox1.1	0.63963723125204	0.125472762669512	-1.45083027675175	0.685720282830203
nkx2.4a	0.979668385233889	-0.262959949516939	-1.28416910999657	0.567460674279634
hoxc1a	-0.21787017218712	0.740469866598011	-1.32611949025123	0.803519795840333
nkx2.1	0.138043388256603	0.36649915855645	-1.4183203287562	0.913777781943153
nkx3-1	0.045515039557975	0.350114320424256	-1.38041500312821	0.98478564314598
six6b	0.187716260340118	0.038769891244569	-1.32518604324316	1.09869989165847
lhx1a	0.052652666172938	0.182901192846583	-1.32939403902718	1.09384018000766
zgc:101100	-0.214108284519176	-1.32758923672194	0.811152839445362	0.730544681795748
zfhx4	-0.180773780538432	-1.33975186774266	0.66974583786284	0.850779810418248
nkx6.2	-0.134822760427517	-1.36331851491993	0.727027388169611	0.771113887177831
meox2b	-0.092848983649515	-1.37787396471567	0.660097245727155	0.81062570263803
prop1	-0.112189243278506	-1.36986990827922	0.661592985577385	0.820466165980342
otpb	-0.115428691444599	-1.32037556899334	0.391928483392254	1.04387577704569
msx2b	-0.360484119585347	-1.23276338454929	0.595220136750055	0.998027367384583
lmx1ba	-0.346803588995504	-1.248273665203	0.640369285321383	0.954707968877124
zgc:91944	0.289983276858058	-1.48206041512373	0.529395215082648	0.662681923183017
rx2	0.072834911182621	-1.43676195952842	0.670525631875065	0.693401416470734
hoxd4a	0.303834895948966	-1.43678378873111	0.2490235812048	0.883925311577343
pbx1b	0.488494684717141	-1.46752017584295	0.236025053199038	0.743000437926766
hoxa2b	0.485848558881915	-1.48694506870067	0.339538271502359	0.661558238316404
mkxb	0.579001104191535	-1.49010805784845	0.334562244131379	0.576544709525534
six4b	-0.979649000488934	-0.729981354557026	0.703162478251197	1.00646787679476
nkx3-2	-0.805998583048611	-0.91624317228588	0.743209043116326	0.979032712218164
vax1	-0.553281942488407	-1.09660804286627	1.08015217375817	0.569737811596503
irx6a	-0.64520282350753	-1.05467360539158	0.965235581862818	0.734640847036287
vax2	-0.50075001653693	-1.15864071159339	0.952195013195618	0.70719571493471
dlx4b	-0.558908120705429	-1.11610070360808	0.977350132954733	0.697658691358776
alx4b	-0.220684554974638	-1.19780729104357	1.21446689550947	0.204024950508732
pbx3a	-0.137656498363183	-1.34471604547347	0.933637910186472	0.548734633650187
hoxa5a	-0.053665261596477	-1.35027922878676	1.00884027706043	0.395104213322812
dlx2a	0.587826455643838	-1.32930812178813	-0.182658861894907	0.9241405280392
LHX6	0.452604053865154	-1.16244575329161	-0.417067434510307	1.12690913393677
hoxc6b	0.547598480004342	-1.22454793177818	-0.358478639606877	1.03542809138071
hoxa13b	0.29160436402826	-1.24928003640392	-0.190376232250744	1.1480519046264
hmbox1a	0.086064741868978	-1.14188942958773	-0.224184227467957	1.2800089151867
meox1	0.094942687599014	-1.2130758728463	-0.109634350554261	1.22776753580155
zfhx3	0.322198996588044	-1.01195681005569	-0.559070290002297	1.24882810346994
irx3a	0.270491906529816	-0.977261879974624	-0.574524343106956	1.28129431655176
barx1	0.077707678520139	-0.974047637258394	-0.458328795101886	1.35466875384014
pbx1a	0.11059448026333	-1.00115476655127	-0.446041679373105	1.33660196566105
cdx1b	-0.045658343126727	-0.882237310218285	-0.481852752840278	1.40974840618529
alx4a	-0.023540447105887	-0.926201692263344	-0.444528518892559	1.39427065826179
six7	1.1762493118223	-0.801957088625449	-0.859178495590499	0.484886272393649
pknox1.2	0.964147964407083	-1.20797783238026	-0.417288996335541	0.661118864308715
vent	0.925107138593961	-1.1750191246191	-0.480138560971496	0.730050546996631
pknox2	0.619630821593449	-0.45981957497722	-1.17349004760435	1.01367880098813
emx2	0.710092728086558	-0.988569071844073	-0.720914422343819	0.999390766101336
pitx1	0.497191304300886	-0.873946429952607	-0.790919693411554	1.16767481906327
hesx1	0.440971032918557	-0.687400092895058	-0.949786406547725	1.19621546652422
isl1l	-0.27094690788773	-1.17130493050666	0.213884679646975	1.22836715874741
dlx3b	-0.396273019914167	-1.09465535974906	0.229100161060166	1.26182821860306
meis2a	-0.417785649331731	-0.8486539034674	-0.174030845432023	1.44047039823116
dlx1a	-0.159848913794879	-0.997280799132165	-0.230880863202597	1.38801057612964
gbx1	-0.733075649019569	-0.895028828341139	0.404075779202598	1.22402869815811
tlx2	-0.711578882702201	-0.722044474147798	0.029545606807902	1.40407775004209
hhex	-0.533791856732205	-0.902927708757959	0.059684501778671	1.37703506371149
dharma	-0.937085445725115	-0.492098551368688	0.059448337058639	1.36973566003516
lhx2a	-0.682886055649911	-0.641335139995576	-0.127058264242713	1.4512794598882
hoxc13b	-0.601378462913053	-0.604897003296893	-0.27575171089716	1.48202717710711
mxtx2	-0.633907144089783	-0.131955479629407	-0.686525724412244	1.45238834813143
dbx1a	-0.59146105823319	0.077857396022011	-0.863960784607475	1.37756444681865
meox2a	-0.646974847701588	-0.324424986245491	-0.515390277775393	1.48679011172247
mxtx1	-0.568598722224552	-0.410605884793965	-0.517541546507716	1.49674615352623
hnf1ba	-0.307289351409682	-0.456348050167772	-0.714937578216391	1.47857497979385
lbx2	-0.432338325918846	-0.398667355619931	-0.658941827449929	1.48994750898871
hnf1bb	0.00916906857075	-0.147041220188495	-1.1494215159209	1.28729366753865
gsc	0.025657782674866	-0.366296396989089	-1.01440667275556	1.35504528706978
hoxb1a	0.052198547784805	-0.368127931480479	-1.02775269647281	1.34368208016849
lhx1b	0.173504722864042	-0.619513402842725	-0.892037673464398	1.33804635344308
en1a	0.252918689058016	-0.641107443424348	-0.912627839139168	1.3008165935055
pbx3b	-0.078218275171752	-0.681244318279023	-0.67889903649207	1.43836162994285
mixl1	0.000178840744483	-0.740892198853715	-0.672895586280324	1.41360894438956
nkx6.3	-0.099768738258434	-0.535799660176546	-0.800471435348332	1.43603983378331
nkx2.2a	-0.021302240430424	-0.500726623364782	-0.881912074026705	1.40394093782191
msx3	1.28319772305983	-1.08842749125646	-0.37102856842054	0.176258336617167
hoxc12b	1.24575737802893	-1.18489279147216	0.114938575287892	-0.175803161844673
hoxa13a	1.12128036149953	-1.31282758200785	0.074929882268827	0.116617338239493
hlx1	1.41259064274831	-0.924265285521226	-0.36884333217456	-0.119482025052512
evx1	1.46364676475728	-0.797215948711617	-0.340956946879411	-0.325473869166253
irx1b	1.44515600113794	-0.848388656765288	-0.215633482482078	-0.38113386189058
six3a	1.39976719338758	-0.959561365326909	-0.112857389744882	-0.327348438315789
lmx1bb	1.39511528036829	-0.901919067934271	-0.003108786738854	-0.490087425695155
vsx2	1.29678709279617	-1.05625230719706	0.174474704597925	-0.415009490197049
rx1	1.33914266166658	-0.894046417290647	0.170085677971624	-0.615181922347558
hoxa1a	1.30934952315511	-0.950197007229549	0.219318595863164	-0.578471111788732
hoxc10a	1.07490327702947	-1.07590470828452	0.586594352468186	-0.585592921213135
cdx1a	0.997855313077544	-1.077061574082	0.688096123489724	-0.608889862485266
evx2	0.910987379896311	-1.17541224524598	0.746031539858649	-0.481606674508984
lhx4	1.00222229815974	-1.16756956073832	0.638848930672329	-0.47350166809375
hoxb9a	0.861359334031296	-1.3085387336567	0.695713503741609	-0.248534104116209
msx1b	1.09641670657722	-1.22446844192369	0.445043463598093	-0.31699172825162
noto	0.853466847478486	-1.44735216014751	0.282517288583867	0.311368024085155
hoxc6a	0.910954127339421	-1.40462351419748	0.440923113339132	0.052746273518926
meis3	0.998983266351428	-1.38000545652013	0.302378022332817	0.078644167835884
hoxd3a	0.586363942063582	-1.36029698766959	0.890098341139009	-0.116165295532988
lmx1al	0.724941348672355	-1.33864810715506	0.803926459125794	-0.190219700643089
cdx4	0.712394388307831	-1.33662918629538	0.817628087477004	-0.193393289489456
barx2	0.519113613394569	-1.45493917266352	0.764382273467401	0.171443285801548
six1a	0.408281124681174	-1.3857424078487	0.955265325328182	0.022195957839339
meis1b	0.461377481634259	-1.3929448087465	0.920166066800068	0.011401260312169
rx3	-0.82991930500038	0.175371154024299	1.34370465957895	-0.689156508602867
lbx1b	-0.399883295498812	-0.34687004019955	1.47812873347401	-0.731375397775648
hoxb1b	-0.22037031862675	-0.271063796854134	1.41985665671795	-0.928422541237066
uncx	-0.274857854865748	-0.137010294556333	1.39355010115856	-0.981681951736481
irx4a	0.21336189438273	0.245939303325822	0.951135530382675	-1.41043672809123
nkx3.3	0.107538362404969	0.24796788089781	1.01885773534028	-1.37436397864306
vsx1	0.040144926391393	0.262476802982329	1.04946062840344	-1.35208235777716
uncx4.1	-0.072529535916631	-0.028700940257548	1.27307012841941	-1.17183965224523
six9	-0.132426811187614	0.234491368113875	1.15774155296037	-1.25980610988663
six5	-0.115645766929367	0.211701248727534	1.16382936909507	-1.25988485089324
pax10	-0.30645740084545	0.112568061936406	1.29582242699022	-1.10193308808118
gsx1	-0.272278355579464	0.207359739286315	1.23261746902275	-1.1676988527296
hoxa9a	0.344926437471933	-0.406049925539773	1.19552551392234	-1.1344020258545
barhl1a	0.380532852717755	-0.516799476698502	1.20365714539967	-1.06739052141892
hoxb10a	0.29787257620692	-0.46576893261223	1.24158297305594	-1.07368661665064
hoxc11b	0.302461411760634	-0.507688619526515	1.24928492919707	-1.04405772143119
zhx3	0.052370907089164	-0.41131844435755	1.35498488261109	-0.996037345342707
lhx5	0.157896683087732	-0.554614712366353	1.33607131590869	-0.939353286630066
irx7	0.292086140560137	-0.607654188310954	1.27484500644087	-0.959276958690049
dmbx1a	0.559703346198843	-0.363481298219469	1.02780237499842	-1.22402442297779
barhl2	0.612469879569036	-0.256497546921031	0.939092949996491	-1.2950652826445
lmx1a	0.219382043244302	-0.183673767969708	1.18993266590052	-1.22564094117512
emx1	0.387184436307517	-0.233790951928501	1.10306281436272	-1.25645629874174
hoxd13a	0.34166486985762	0.022498582658222	1.00460513648419	-1.36876858900003
homeza	0.479387107737673	-0.179623394554573	1.01050478052406	-1.31026849370716
hoxb7a	0.542885926826999	-0.128321384988343	0.933523718925772	-1.34808826076443
mnx2b	1.02444237162781	-0.677798455208032	0.672558080251764	-1.01920199667154
barhl1b	1.01972306320444	-0.680892262354595	0.678861513569657	-1.01769231441949
isl1	0.878004171655775	-0.593992085117597	0.816104243890699	-1.10011633042888
hoxb8b	0.798893682178497	-0.491794776724036	0.864476065935385	-1.17157497138985
hoxc3a	0.761055473518547	-0.568986547865645	0.923427071140049	-1.11549599679295
hoxc11a	0.883223341676526	-0.991836984467625	0.838614625532338	-0.73000098274124
dlx2b	0.763687707004578	-1.10531233126222	0.924706218650218	-0.583081594392576
hoxa4a	0.715714112626858	-1.04706563682918	0.983144399072224	-0.651792874869907
hoxc12a	0.312667973668288	-0.818674294561989	1.27867122060896	-0.772664899715257
en2b	0.577854819188443	-0.794817988141299	1.11118085776994	-0.894217688817085
hoxc8a	0.610831409186473	-0.98093606131289	1.07840575735578	-0.708301105229361
hopx	-0.382460470488434	-0.898572367044299	1.42338586007813	-0.142353022545398
HMBOX1	-0.254803929959484	-0.888457248897278	1.43540012252694	-0.292138943670179
emx3	0.097593835898828	-1.06170913320736	1.31826635657546	-0.354151059266925
nkx2.7	0.463734272023464	-1.10925581507596	1.1431731770878	-0.497651634035307
six4a	0.229640131076389	-1.17359957151757	1.22177960796864	-0.277820167527453
tlx1	0.377400558256559	-1.25578726263768	1.10806761855451	-0.229680914173393
prrx1b	0.64834780256552	0.686502264348161	0.112782444520516	-1.4476325114342
nkx2.5	0.574697470384343	0.718875519306232	0.164470328068248	-1.45804331775882
dlx4a	0.711885413684943	0.528583370119818	0.229600114580605	-1.47006889838537
hoxb6b	0.572036037655237	0.603790082875654	0.311233416840299	-1.48705953737119
hoxb3a	0.603851685456312	0.512240452912995	0.377406235774341	-1.49349837414364
hoxa11a	1.03997043442336	0.4733868235732	-0.232636018313261	-1.2807212396833
en1b	1.07232040709609	0.395050425476036	-0.178043658624373	-1.28932717394776
hoxc5a	0.984553337893503	0.426577593936498	-0.052480085658176	-1.35865084617183
shox2	0.979737212507124	0.52129081242583	-0.184021153953629	-1.31700687097933
tlx3b	0.96800479283458	0.518272792949285	-0.155835846306413	-1.33044173947745
nkx2.2b	0.975697285105291	0.514912044725266	-0.165683104349222	-1.32492622548133
tgif1	0.787558821928021	0.754176612829825	-0.212972268719454	-1.32876316603839
hmx2	0.803679839867021	0.629027141229561	-0.033675336603683	-1.3990316444929
bsx	0.947432505109068	-0.349888317737501	0.650285408640289	-1.24782959601185
hoxd12a	0.89713808874271	-0.362961753791294	0.712893933534499	-1.24707026848592
nkx6.1	0.977856989050453	-0.126949314723551	0.48714071830524	-1.33804839263214
hmx3a	0.996045027920039	-0.198135238577385	0.509424627782042	-1.3073344171247
ved	0.997311189588717	-0.22999553800885	0.526860100732505	-1.29417575231237
hoxa10b	0.762207813420719	0.173760950187174	0.519646019238268	-1.45561478284616
lhx9	0.915835810770771	0.052150289150575	0.435252991703604	-1.40323909162495
nkx2.4b	0.917943349066843	-0.017633672867429	0.485737865407481	-1.3860475416069
irx5a	0.619112952935253	-0.026922151496325	0.808583144517152	-1.40077394595608
hoxc13a	0.590525515118798	0.101469484473353	0.749802440882907	-1.44179744047506
pitx3	0.514145621049824	0.057613739010115	0.847451814839137	-1.41921117489908
hoxd10a	0.509246856069591	0.083564399705123	0.834517012746954	-1.42732826852167
LHX3	0.740564565379912	-0.050771459403475	0.706549860027535	-1.39634296600397
lhx6	0.719550189224799	-0.165072312335165	0.795438971952066	-1.34991684884171
si:dkey-43p13.5	0.623550980021233	-0.170784770159734	0.887061576497087	-1.33982778635859
adnp2a	0.63985098417266	-0.128546383729504	0.849641857020325	-1.36094645746348
dlx5a	0.652306825491413	-0.158130487166283	0.854589058469389	-1.34876539679452
en2a	1.16706592298975	-0.423392779947561	0.39698421820927	-1.14065736125146
hoxd11a	1.26051322176952	-0.247932543602203	0.140616167557087	-1.1531968457244
irx5b	1.14118421687733	-0.15038230669731	0.274092232785715	-1.26489414296573
hmx4	1.17199434682105	-0.035929310073985	0.131901925641594	-1.26796696238866
eve1	1.13959996791774	0.062027066447365	0.097581353678932	-1.29920838804404
hmx1	1.09090745291086	0.063672092924113	0.177475034799439	-1.33205458063442
irx3b	0.949835280764922	0.280471240816162	0.179303079723773	-1.40960960130486
irx2a	1.02597877555057	0.185376163798523	0.162213419538363	-1.37356835888745
meis1a	1.03751563639409	0.230259111360105	0.096494594804976	-1.36426934255917
hoxb6a	1.06297228941224	0.179243979716635	0.109101040272743	-1.35131730940162
hoxc9a	1.04638132906092	0.186523587747091	0.128620624743535	-1.36152554155155
irx4b	1.45304046537193	-0.444435358429218	-0.806385726864168	-0.20221938007855
dlx6a	1.49851291958033	-0.437136094733449	-0.538127578068041	-0.523249246778857
pnx	1.47983925291339	-0.422443744066484	-0.338205710533118	-0.719189798313786
phox2a	1.49118011962159	-0.515530313767547	-0.356173707337024	-0.619476098517016
six2a	1.44037747745863	-0.682133701748763	-0.08540474189041	-0.672839033819448
otpa	1.3580865947429	-0.597053428961286	0.124232000284728	-0.885265166066344
dmbx1b	1.31223210029404	-0.576529596603495	0.213109784812878	-0.94881228850343
mnx1	1.33932422132665	-0.139659872496015	-0.116557679301758	-1.08310666952888
lhx8a	1.33095782383022	-0.174324998588913	-0.063893279470889	-1.09273954577042
hoxa9b	1.37582369662699	-0.137527096889364	-0.218208018180899	-1.02008858155672
pitx2	1.39228138361745	-0.275921815143974	-0.132568249090666	-0.983791319382806
adnpb	1.22974483656011	0.284406677554332	-0.396165051432746	-1.1179864626817
irx1a	1.33119344402061	0.126567605272545	-0.455594028937405	-1.00216702035574
isl2a	1.38585313751691	0.056333724026151	-0.58639725233993	-0.855789609203138
pbx2	1.09551764275624	0.503235591589509	-1.16583881276874	-0.432914421577009
nkx1.2la	1.08672438327583	0.582175899355995	-1.04359992056334	-0.625300362068488
nanog	1.36529391234093	0.130293613563559	-0.765187488384093	-0.730400037520396
msx1a	1.35507277859329	0.112371079598607	-0.926665919301312	-0.540777938890586
vox	1.41314867069568	-0.055083971344818	-0.876271705282328	-0.481792994068532
zhx2a	0.882078306794878	0.796611378236424	-0.540724143776514	-1.13796554125479
si:ch73-386h18.1	1.06234419006461	0.567808308242664	-0.483172676517067	-1.14697982179021
dbx1b	0.9339959537427	0.716070846398378	-0.468989948461981	-1.1810768516791
pbx4	0.946100289461381	0.665515606557003	-0.379585986139219	-1.23202990987917
shox	0.601129580705368	0.956510204784576	-0.273542441895749	-1.2840973435942
arxa	0.662226134557033	0.937987725547223	-0.352170899799188	-1.24804296030506
sebox	0.610771120484087	1.03017069042502	-0.489289706126283	-1.15165210478282
hoxa11b	0.75005167079095	0.934965793865231	-0.574535293954535	-1.11048217070165
hoxd9a	0.624856264387239	1.0713877797259	-0.740741982674511	-0.955502061438627
FO834857.1	0.409749002087297	1.22384245844698	-0.81835493288996	-0.815236527644323
mkxa	1.01196811703334	0.704089066496312	-0.79576709492894	-0.920290088600712
lbx1a	0.76433076326534	0.95771645926291	-0.950058294603014	-0.771988927925232
hnf1a	0.799604730165713	0.929853686465346	-0.849057740046492	-0.880400676584567
mnx2a	0.387786427280343	0.534126215095898	0.573299308015296	-1.49521195039154
isl2b	0.413526724130446	0.51866912974259	0.564795721140957	-1.49699157501399
gsx2	0.475155111802673	0.558709560977016	0.464809270498073	-1.49867394327776
hoxb5a	0.525574064683293	0.473221094878741	0.500861839697694	-1.49965699925973
lhx2b	0.292818114708126	0.420015457127736	0.75798411073112	-1.47081768256698
pdx1	0.294024309779716	0.485419580540811	0.699808033088875	-1.47925192340941
hoxb2a	0.346579875957705	0.501880331299197	0.640677441885936	-1.48913764914283
hoxb13a	0.568985881978768	0.380409851256712	0.545318623943275	-1.49471435717876
gbx2	0.525123906979064	0.261657178958729	0.689722600803183	-1.47650368674098
hoxb4a	0.551265611508779	0.308328615127844	0.626514529481222	-1.48610875611784
hoxb5b	-0.144303989307538	0.97613519544038	0.500699054558116	-1.33253026069096
six1b	-0.033486551734815	0.594573224069321	0.834793430270807	-1.39588010260531
six6a	0.106051332002715	0.759152019171783	0.576891491137037	-1.44209484231154
zhx2b	-0.44267525953777	1.38646939979847	-0.004795620539136	-0.938998519721564
msx2a	-0.535993351466855	1.3032673386499	0.216300788802566	-0.983574775985605
drgx	-0.507065574900044	1.2592086847564	0.285146397842753	-1.03728950769911
adnpa	0.232477783911594	1.27873907785383	-0.465012277161577	-1.04620458460384
homezb	0.048106218348799	1.30849514103879	-0.250900028379409	-1.10570133100818
six2b	0.480023301775373	0.895322856275545	0.02723463723957	-1.40258079529049
prrx1a	0.440972489065679	0.962496955892815	-0.033049582701851	-1.37041986225664
alx1	0.1856755208081	0.941233736813571	0.286439898821826	-1.4133491564435
hoxc4a	0.174290820227901	0.92615506118023	0.317639071277234	-1.41808495268537
nkx2.3	0.082284927197969	1.09428550017634	0.154550383727904	-1.33112081110221
hoxb8a	0.143560024513868	1.12480779131433	0.040286066897891	-1.30865388272609
arxb	0.251949300209862	1.0612011376532	0.031970952119234	-1.3451213899823
hmx3b	-0.719674771636154	1.4496940225464	-0.603747358871858	-0.126271892038384
lhx8b	-0.672698563239696	1.48798199720446	-0.430474589797742	-0.384808844167015
hdx	-0.498755676118462	1.49641618381223	-0.583441529864207	-0.414218977829563
si:ch211-232b12.5	0.174842968421503	1.28962446744406	-1.07426166562701	-0.390205770238551
phox2bb	0.676914558203483	0.778859136130989	-1.38952368199407	-0.066250012340402
six3b	0.507816035350736	1.09735998052879	-1.15587891243427	-0.449297103445253
nkx1.2lb	0.760750070338621	0.879690284540493	-1.20873147380486	-0.431708881074248
